# Spatial proteomic mapping of human nuclear bodies reveals new functional insights into RNA regulation

**DOI:** 10.1101/2024.07.03.601239

**Authors:** Boris J.A. Dyakov, Simon Kobelke, B. Raktan Ahmed, Mingkun Wu, Jonathan F. Roth, Vesal Kasmaeifar, Zhen-Yuan Lin, Ji-Young Youn, Caroline Thivierge, Kieran R. Campbell, Thomas F. Duchaine, Benjamin J. Blencowe, Archa H. Fox, Anne-Claude Gingras

**Affiliations:** Lunenfeld-Tanenbaum Research Institute, Mount Sinai Hospital, Sinai Health, Toronto, ON M5G 1X5, Canada; Department of Molecular Genetics, University of Toronto, Toronto, ON M5S 1A8, Canada; School of Human Sciences, The University of Western Australia, Crawley, WA 6009, Australia; Donnelly Centre, University of Toronto, Toronto, ON M5S 3E1, Canada; Program in Molecular Medicine, The Hospital for Sick Children, Toronto, Ontario M5G 0A4, Canada; Rosalind and Morris Goodman Cancer Institute, McGill University, Montreal, QC H3A 1A3, Canada; Department of Biochemistry, McGill University, Montreal, QC H3G 1Y6, Canada; Department of Statistical Sciences, University of Toronto, Toronto, ON M5G 1Z5, Canada; Department of Computer Science, University of Toronto, Toronto, ON M5S 2E4, Canada; Ontario Institute of Cancer Research, Toronto, ON M5G 0A3, Canada; Vector Institute, Toronto, ON M5G 1M1, Canada

**Author notes:** Correspondence (A.H.F.), (A.-C.G.).

**Keywords:** BioID, proximity-based labelling, mass spectrometry, nuclear bodies, paraspeckle, nuclear speckle, nucleolus, Cajal body, PML body, QKI, NEAT1, splicing

## Abstract

Nuclear bodies are diverse membraneless suborganelles with emerging links to development and disease. Explaining their structure, function, regulation, and implications in human health will require understanding their protein composition; however, isolating nuclear bodies for proteomic analysis remains challenging. We present the first comprehensive proximity proteomics-based map of nuclear bodies, featuring 140 bait proteins (encoded by 119 genes) and 1,816 unique prey proteins. We identified 641 potential nuclear body components, including 131 paraspeckle proteins and 147 nuclear speckle proteins. After validating 31 novel paraspeckle and nuclear speckle components, we discovered regulatory functions for the poorly characterised nuclear speckle- and RNA export-associated proteins PAXBP1, PPIL4, and C19ORF47, and revealed that QKI regulates paraspeckle size. This work provides a systematic framework of nuclear body composition in live cells that will accelerate future research into their organisation and roles in human health and disease.
