## Supplementary Table 2 for "Spatial proteomic mapping of human nuclear bodies reveals new functional insights into RNA regulation"

### Sheet: Baits
Bait (HGNC gene symbol)	Bait name in SAINT results 6099 (Supplementary Table 3)	BirA* tag location	Entrez GeneID	RefSeq accession number	Primary annotation	Secondary annotation	Additional notes re: figures in manuscript	Previously published	Reference for primary annotation, if nuclear body protein (PMID)	Quality control fluorescence imaging	Removed post-SAINT
AFDN	AFDN_NBF	N	4301	NP_005927.2	Cell junction	Paraspeckle		Go, Knight et al. 2021 (PMID: 34079125)
ATRX	ATRX_NBF	N	546	NP_612114.2	PML body			Scott et al. 2021 (PMID: 34780483)	33068409
ATRX	ATRX_CBF	C	546	NP_612114.2	PML body			Scott et al. 2021 (PMID: 34780483)	33068409
BMI1	BMI1_CBF	C	648	NP_005171.4	Polycomb body	Chromatin	Classified as "chromatin-associated" in Fig. 1d–e and Extended Data Fig. 2a		9722603	yes
CBX2	CBX2_CBF	C	84733	NP_005180.1	Polycomb body	Chromatin	Classified as "chromatin-associated" in Fig. 1d–e and Extended Data Fig. 2a		24127217	yes
CDKN2AIP	CDKN2AIP_CBF	C	55602	NP_060102.1	Chromatin	Paraspeckle				yes
CELF1	CELF1_NBF	N	10658	NP_001363371.1	Perinucleolar compartment	Paraspeckle (predicted, cell map)	Classified as "RNA-associated" in Fig. 1d–e and Extended Data Fig. 2a	Youn et al. 2018 (PMID: 29395067)	9763419
COIL	COIL_NBF	N	8161	NP_004636.1	Cajal body			Go, Knight et al. 2021 (PMID: 34079125)	2033369	yes
CPSF1	CPSF1_NBF	N	29894	NP_037423.2	RNA-associated			Youn et al. 2018 (PMID: 29395067)	15169873
CPSF6	CPSF6_NBF	N	11052	NP_001287876.1	Paraspeckle	Nuclear speckle			15169763
CPSF6	CPSF6_CBF	C	11052	NP_001287876.1	Paraspeckle	Nuclear speckle			15169763
DAXX	DAXX_CBF	C	1616	NP_001341.1	PML body				18566590	yes
DAZAP1	DAZAP1_CBF	C	26528	NP_061832.2	Paraspeckle				22960638	yes
DCPS	DCPS_CBF	C	28960	NP_054745.1	RNA-associated	Paraspeckle
DDX23	DDX23_NBF	N	9416	NP_004809.2	Nucleolus	Nuclear speckle		Go, Knight et al. 2021 (PMID: 34079125)	28495876
DGCR8	DGCR8_NBF	N	54487	NP_073557.3	Nucleolus	Paraspeckle (predicted)			17765891	yes
DGCR8	DGCR8_CBF	C	54487	NP_073557.3	Nucleolus	Paraspeckle (predicted)			17765891
DKC1	DKC1_CBF	C	1736	NP_001354.1	Nucleolus	Cajal body			32744794	yes
DROSHA	DROSHA_NBF	N	29102	NP_037367.3	RNA-associated	Paraspeckle (predicted)		Thivierge et al. 2024 (in review)		yes
EAF2	EAF2_NBF	N	55840	NP_060926.2	Cajal body	Histone locus body			24127217
EIF4A3	EIF4A3_CBF	C	9775	NP_055555.1	RNA-associated			Youn et al. 2018 (PMID: 29395067)	15169873
EIF6	EIF6_NBF	N	3692	NP_852133.1	Nucleolus			Go, Knight et al. 2021 (PMID: 34079125)	31936702
EMD	EMD_NBF	N	2010	NP_000108.1	Nuclear envelope, pore, or lamina			Go, Knight et al. 2021 (PMID: 34079125)
ESRP1	ESRP1_CBF	C	54845	NP_060167.2	RNA-associated	Paraspeckle		Liu et al. 2023 (PMID: 38015468)		yes
ETV6	ETV6_CBF	C	2120	NP_001978.1	Chromatin	Nucleolus
EWSR1	EWSR1_NBF	N	2130	NP_005234.1	Paraspeckle				22960638
EWSR1	EWSR1_CBF	C	2130	NP_005234.1	Paraspeckle				22960638
FAM118B	FAM118B_CBF	C	79607	NP_078832.1	Cajal body				24569877	yes
FBL	FBL_NBF	N	2091	NP_001427.2	Nucleolus	Cajal body		Go, Knight et al. 2021 (PMID: 34079125)	32744794
FLI1	FLI1_CBF	C	2313	NP_002008.2	Chromatin
FUBP3	FUBP3_NBF	N	8939	NP_003925.1	Paraspeckle (predicted by this dataset)			Youn et al. 2018 (PMID: 29395067)
FUS	FUS_NBF	N	2521	NP_004951.1	Paraspeckle				22960638	yes
GAR1	GAR1_CBF	C	54433	NP_127460.1	Nucleolus	Cajal body			32744794	yes
GEMIN2	GEMIN2_CBF	C	8487	NP_003607.1	Cajal body				17640370	yes
GEMIN6	GEMIN6_CBF	C	79833	NP_079051.9	Cajal body				17640370	yes
GEMIN7	GEMIN7_CBF	C	79760	NP_078983.1	Cajal body				17640370	yes
GNL2	GNL2_CBF	C	29889	NP_037417.1	Nucleolus				32744794	yes
HIPK2	HIPK2_NBF	N	28996	NP_073577.3	PML body				14647468	yes
HNRNPA1	HNRNPA1_CBF	C	3178	NP_002127.1	Paraspeckle			Go, Knight et al. 2021 (PMID: 34079125)	22960638
HNRNPAB	HNRNPAB_CBF	C	3182	NP_004490.2	RNA-associated	Paraspeckle (predicted, cell map), nuclear speckle				yes
HNRNPDL	HNRNPDL_CBF	C	9987	NP_112740.1	RNA-associated	Paraspeckle (predicted, cell map)				yes
HNRNPK	HNRNPK_CBF	C	3190	NP_112553.1	Paraspeckle				22960638	yes
HNRNPL	HNRNPL_NBF	C	3191	NP_001524.2	Sam68 nuclear body	Paraspeckle (predicted, cell map), nuclear speckle			27377249
HNRNPM	HNRNPM_CBF	C	4670	NP_005959.2	Paraspeckle				19874820
HNRNPR (isoform 1)	HNRNPR_iso1_CBF	C	10236	NP_001095868.1	Paraspeckle				29289458	yes
HNRNPR (isoform 2)	HNRNPR_iso2_CBF	C	10236	NP_005817.1	Paraspeckle				29289458	yes
HNRNPR (isoform 4)	HNRNPR_iso4_CBF	C	10236	NP_001095867.1	Paraspeckle				29289458	yes
HNRNPUL1	HNRNPUL1_CBF	C	11100	NP_008971.2	Paraspeckle				22960638	yes
HSF1	HSF1_CBF	C	3297	NP_005517.1	PML body	Nuclear Stress Body			11514557	yes
ILF3	ILF3_CBF	C	3609	NP_001131145.1	Nucleolus	Paraspeckle, nuclear speckle		Youn et al. 2018 (PMID: 29395067)	21811582
INO80E	INO80E_CBF	C	283899	NP_775889.1	PML body	Nucleolus			24127217	yes
IQCN	IQCN_iso3_CBF	C	80726	Q9H0B3-3	Predicted paraspeckle (Fong et al. 2013)				24127217		yes
KHDRBS1	KHDRBS1_CBF	C	10657	NP_006550.1	Sam68 nuclear body	Paraspeckle (predicted, cell map)			27377249	yes
KHDRBS2	KHDRBS2_CBF	C	202559	NP_689901.2	Sam68 nuclear body	Paraspeckle			24127217	yes
KHDRBS3	KHDRBS3_CBF	C	10656	NP_006549.1	Sam68 nuclear body	Paraspeckle			24127217	yes
LMNA	LMNA_NBF	N	4000	NP_733821.1	Nuclear envelope, pore, or lamina			Go, Knight et al. 2021 (PMID: 34079125)
LMNB1	LMNB1_NBF	N	4001	NP_005564.1	Nuclear envelope, pore, or lamina			Go, Knight et al. 2021 (PMID: 34079125)
LSM10	LSM10_CBF	C	84967	NP_116270.1	Cajal body	Histone locus body			11641277	yes
LSM4	LSM4_NBF	N	25804	NP_036453.1	Cajal body			Youn et al. 2018 (PMID: 29395067)	11641277	yes
LSM4	LSM4_CBF	C	25804	NP_036453.1	Cajal body			Youn et al. 2018 (PMID: 29395067)	11641277	yes
LUC7L2	LUC7L2_CBF	C	51631	NP_057103.2	Nuclear speckle				17656373
MAK16	MAK16_CBF	C	84549	NP_115898.2	Nucleolus	Sam68 nuclear body			32744794
MFAP1	MFAP1_NBF	N	4236	NP_005917.2	Nuclear speckle				32609799	yes
MFAP1	MFAP1_CBF	C	4236	NP_005917.2	Nuclear speckle				32609799
NCL	NCL_NBF	N	4691	NP_005372.2	Nucleolus	Perinucleolar compartment			32744794
NELFB	NELFB_NBF	N	25920	NP_056271.3	Histone locus body	Cajal body			17499042
NGDN	NGDN_NBF	N	25983	NP_001036100.1	Nucleolus	Sam68 nuclear body			32744794
NGDN	NGDN_CBF	C	25983	NP_001036100.1	Nucleolus	Sam68 nuclear body			32744794
NONO	NONO_NBF	N	4841	NP_031389.3	Paraspeckle				11790299	yes
NOP10	NOP10_CBF	C	55505	NP_061118.1	Nucleolus	Cajal body			11074001	yes
NOP56	NOP56_CBF	C	10528	NP_006383.2	Nucleolus	Cajal body		Go, Knight et al. 2021 (PMID: 34079125)	32744794	yes
NOP58	NOP58_CBF	C	51602	NP_057018.1	Nucleolus	Cajal body			32744794	yes
NPAT	NPAT_CBF	C	4863	NP_002510.2	Histone locus body	Cajal body			17967892	yes
NSMF	NSMF_CBF	C	26012	NP_056352.3	Nuclear envelope, pore, or lamina					yes
NTRK3	NTRK3_CBF	C	4916	XP_011519939.1	Plasma membrane						yes
NUDT21	NUDT21_NBF	N	11051	NP_008937.1	Paraspeckle				22960638
NUP155	NUP155_NBF	N	9631	NP_705618.1	Nuclear envelope, pore, or lamina			Go, Knight et al. 2021 (PMID: 34079125)
NUP155	NUP155_CBF	C	9631	NP_705618.1	Nuclear envelope, pore, or lamina			Go, Knight et al. 2021 (PMID: 34079125)
NUP50	NUP50_NBF	N	10762	NP_009103.2	Nuclear envelope, pore, or lamina			Go, Knight et al. 2021 (PMID: 34079125)
NXT1	NXT1_CBF	C	29107	NP_037380.1	RNA-associated	Paraspeckle
PARN	PARN_CBF	C	5073	NP_002573.1	Nucleolus	Paraspeckle		Youn et al. 2018 (PMID: 29395067)	22442037
PARP1	PARP1_CBF	C	142	NP_001609.2	Nucleolus	Histone locus body		Go, Knight et al. 2021 (PMID: 34079125)	19089598	yes
PHAX	PHAX_NBF	N	51808	NP_115553.2	Cajal body	Histone locus body			25514182	yes
PIAS1	PIAS1_CBF	C	8554	NP_057250.1	PML body				22406621	yes
PML	PML_NBF	N	5371	NP_150253.2	PML body				10910364
PML	PML_CBF	C	5371	NP_150253.2	PML body				10910364	yes
POLR1E	POLR1E_NBF	N	64425	NP_071935.1	Nucleolus			Go, Knight et al. 2021 (PMID: 34079125)	32744794
POLR1G	POLR1G_CBF	C	10849	NP_001284519.1	Nucleolus			Go, Knight et al. 2021 (PMID: 34079125)	32744794	yes
PSPC1	PSPC1_NBF	N	55269	NP_001035879.1	Paraspeckle				11790299
PTBP1	PTBP1_CBF	C	5725	NP_114368.1	Perinucleolar compartment	Paraspeckle (predicted, cell map)	Classified as "RNA-associated" in Fig. 1d–e and Extended Data Fig. 2a		9166399	yes
QKI	QKI_CBF	C	9444	NP_006766.1	Paraspeckle				32458346	yes
RBM14	RBM14_NBF	N	10432	NP_006319.1	Paraspeckle				11790299	yes
RBM25	RBM25_CBF	C	58517	NP_067062.1	Nuclear speckle				33095160	yes
RBM45	RBM45_CBF	C	129831	NP_694453.2	PML body				24127217
RIOK1	RIOK1_CBF	C	83732	NP_113668.2	Nucleolus	Predicted Cajal body by this dataset				yes
RNF40	RNF40_CBF	C	9810	NP_055586.1	PML body				24127217
RNPS1	RNPS1_NBF	N	10921	NP_001273555.1	Nuclear speckle				10428969	yes?
RNPS1	RNPS1_CBF	C	10921	NP_006702.1	Nuclear speckle				10428969	yes?
RPS20	RPS20_NBF	N	6224	NP_001014.1	Nucleolus			Go, Knight et al. 2021 (PMID: 34079125)	23874713
RPS24	RPS24_NBF	N	6229	NP_001135754.1	Nucleolus			Go, Knight et al. 2021 (PMID: 34079125)	34516797
RPS6	RPS6_NBF	N	6194	NP_001001.2	Nucleolus			Go, Knight et al. 2021 (PMID: 34079125)	15590835
SARNP	SARNP_CBF	C	84324	NP_149073.1	Nuclear speckle				20844015
SFPQ	SFPQ_NBF	N	6421	NP_005057.1	Paraspeckle				16148043
SLBP	SLBP_NBF	N	7884	NP_006518.1	Histone locus body	Nucleolus			Human Protein Atlas, 18957539	yes?
SLBP	SLBP_CBF	C	7884	NP_006518.1	Histone locus body	Nucleolus			Human Protein Atlas, 18957539	yes
SMARCA2	SMARCA2_CBF	C	6595	NP_620614.2	Chromatin
SMARCA4	SMARCA4_CBF	C	20586	XP_006510182.2	Paraspeckle				25831520		yes
SMN	SMN_CBF	C	6606	NP_000335.1	Cajal body				11641277	yes
SNRPB	SNRPB_CBF	C	6628	NP_003082.1	Cajal body	Nuclear speckle			11641277
SNRPB2	SNRPB2_NBF	N	6629	NP_003083.1	Cajal body	Nuclear speckle			24127217	yes
SNRPB2	SNRPB2_CBF	C	6629	NP_003083.1	Cajal body	Nuclear speckle			24127217	yes
SNRPD3	SNRPD3_NBF	N	6634	NP_004166.1	Cajal body	Nuclear speckle			11641277	yes
SNRPD3	SNRPD3_CBF	C	6634	NP_004166.1	Cajal body	Nuclear speckle			11641277	yes
SNRPN	SNRPN_NBF	N	6638	NP_003088.1	Cajal body	Histone locus body			24127217
SNRPN	SNRPN_CBF	C	6638	NP_003088.1	Cajal body	Histone locus body			24127217
SP100	SP100_NBF	N	6672	NP_001193631.1	PML body				12470659
SP100	SP100_CBF	C	6672	NP_001193631.1	PML body				12470659	yes
SRRM4	SRRM4_NBF	N	84530	NP_919262.2	Nuclear speckle (predicted by this dataset)	Paraspeckle			30388412
SRSF1	SRSF1_NBF	N	6426	NP_008855.1	Nuclear speckle				9230067
SRSF1	SRSF1_CBF	C	6426	NP_008855.1	Nuclear speckle				9230067	yes
SRSF2	SRSF2_CBF	C	6427	NP_003007.2	Nuclear speckle				2137203	yes	yes
SRSF4	SRSF4_CBF	C	6429	NP_005617.2	Nuclear speckle				10428969	yes
SRSF5	SRSF5_CBF	C	6430	NP_001034554.1	Nuclear speckle				15169873	yes
SRSF7	SRSF7_CBF	C	6432	NP_001026854.1	Nuclear speckle				15169873	yes
SS18L1	SS18L1_NBF	N	26039	NP_945173.1	Paraspeckle				22960638
SS18L1	SS18L1_CBF	C	26039	NP_945173.1	Paraspeckle				22960638
SUMO1	SUMO1_NBF	N	7341	NP_003343.1	PML body	Nucleolus, Cajal body			27068747
SUMO1	SUMO1_CBF	C	7341	NP_003343.1	PML body	Nucleolus, Cajal body			27068747	yes	yes
SURF6	SURF6_CBF	C	6838	NP_006744.2	Nucleolus				32744794	yes
SYMPK	SYMPK_NBF	N	8189	NP_004810.2	Histone locus body	Paraspeckle		Youn et al. 2018 (PMID: 29395067)	21047905	yes
SYNE3	SYNE3_NBF	N	161176	NP_689805.3	Nuclear envelope, pore, or lamina			Go, Knight et al. 2021 (PMID: 34079125)		yes
SYNE3	SYNE3_CBF	C	161176	NP_689805.3	Nuclear envelope, pore, or lamina			Go, Knight et al. 2021 (PMID: 34079125)		yes	yes
TERF2IP	TERF2IP_CBF	C	54386	NP_061848.2	Chromatin			Go, Knight et al. 2021 (PMID: 34079125)
TGS1	TGS1_NBF	N	96764	NP_079107.6	Cajal body				25514182	yes
TMPO	TMPO_NBF	N	7112	NP_001027454.1	Nuclear envelope, pore, or lamina			Go, Knight et al. 2021 (PMID: 34079125)		yes
TP53	TP53_CBF	C	7157	NP_000537.3	PML body				22869143
TRIM22	TRIM22_NBF	N	10346	NP_006065.2	Cajal body				19331816
TRIM22	TRIM22_CBF	C	10346	NP_006065.2	Cajal body				19331816
TTC14	TTC14_NBF	N	151613	NP_597719.1	Nuclear speckle				24127217	yes
TTC14	TTC14_CBF	C	151613	NP_597719.1	Nuclear speckle				24127217	yes?
USP7	USP7_NBF	N	7874	NP_003461.2	PML body				20719947	yes
USPL1	USPL1_CBF	C	10208	NP_005791.3	Cajal body	Histone locus body			26997247
UTP4	UTP4_CBF	C	84916	NP_116219.2	Nucleolus			Go, Knight et al. 2021 (PMID: 34079125)	32744794	yes
WRAP53	WRAP53_NBF	N	55135	NP_001137462.1	Cajal body				19179534	yes
ZC3H11A	ZC3H11A_CBF	C	9877	NP_055642.3	Nuclear speckle				24127217
ZNF24	ZNF24_CBF	C	7572	NP_008896.2	Predicted paraspeckle (Fong et al. 2013)	Chromatin			24127217
