## Supplementary Table 6 for "Spatial proteomic mapping of human nuclear bodies reveals new functional insights into RNA regulation"

### Sheet: miniTurbo (mT) baits
Bait Gene	Tag	ProHits bait ID	Primary NMF cluster	Additional NMF clusters	IF evidence	Reciprocal BioID evidence (Fig. 4c, Extended Data Fig. 8c)	Additional notes on bait selection	Other notes
ADAR	C-term miniTurbo-Flag	3252	4 (nucleolus)		NA	NA	Initially chosen as putative paraspeckle protein in earlier version of dataset. Is a known nucleolar protein. Score for PS cluster (0) is ~50% of primary score.
C19orf47	N-term miniTurbo-Flag	3370	11 (RNA export/nucleoplasm)		NA	see Fig. 5a	Recovered as a prey by NS baits in BirA* dataset	Recovers export-related preys when used as bait
CHD2	C-term miniTurbo-Flag	3375	1 (chromosome)	6 (splicing), 12 (nuclear speckle)	PS and NS (Supp. Fig. 1b, f)	Inconclusive
CLP1	C-term miniTurbo-Flag	3306	2 (transcription reg.)	0 (paraspeckle - approx. 50% of primary)	NA	NA
DDX17	C-term miniTurbo-Flag	3262	0 (paraspeckle)		PS (Supp. Fig. 1b)	PS supported
DHX38	C-term miniTurbo-Flag	3260	12 (nuclear speckle)		NS (Fig. 4b)	NS supported
LARP7	C-term miniTurbo-Flag	3303	0 (paraspeckle)	12 (nuclear speckle)	PS (Supp. Fig. 1b)	Inconclusive	Dopie 2020 suggests it's an NS protein
LENG8	C-term miniTurbo-Flag	3218	2 (transcription reg.)	10 (cajal body)	PS failed/inconclusive	NA		Acts as a negative control due to no assignment to PS cluster by NMF. Show foci in nucleus, however.
MBNL1	C-term miniTurbo-Flag	3219	0 (paraspeckle)		PS (Extended Data Fig. 8b)	PS supported
MBNL2	C-term miniTurbo-Flag	3220	NA		PS failed (Supp. Fig. 1d)	NA	Initially chosen as putative paraspeckle protein in earlier version of dataset, but no longer a high confidence prey in final dataset version
MFAP1	C-term miniTurbo-Flag	3188	12 (nuclear speckle)	6	Validated by Dopie et al 2020	NS supported
NONO	N-term miniTurbo-Flag	3189	0 (paraspeckle)		PS marker (Extended Data Fig. 8b)	PS marker
NOVA2	N-term miniTurbo-Flag	3187	NA		NA	NA
PARP1	C-term miniTurbo-Flag	3267	NA		NA	NA	used for earlier exploratory work with miniTurbo tag, so included. Nucleolar bait in BirA map.
PAXBP1	C-term miniTurbo-Flag	3255	6 (splicing)	12 (nuclear speckle)	NS (Fig. 4b)	NS supported
PCBP1	C-term miniTurbo-Flag	3298	NA		NA	NA	Initially chosen as putative paraspeckle protein
PPIL4	N-term miniTurbo-Flag	3372	12 (nuclear speckle)		NA	NS supported
PPP1CA	C-term miniTurbo-Flag	3221	0 (paraspeckle)	10 (cajal body)	NA	No BFDR ≤0.01 preys
PQBP1	C-term miniTurbo-Flag	3301	12 (nuclear speckle)	0 (paraspeckle)	NA	both supported
PTBP3	C-term miniTurbo-Flag	3297	0 (paraspeckle)		PS (Extended Data Fig. 8b)	PS supported
RAD54B	C-term miniTurbo-Flag	3251	NA		NA	No BFDR ≤0.01 preys	initially chosen as putative nuclear speckle protein in earlier version of dataset
RBFOX2	C-term miniTurbo-Flag	3302	0 (paraspeckle)		PS (Extended Data Fig. 8b)	PS supported
RBM15	C-term miniTurbo-Flag	3263	12 (nuclear speckle)		NS (Fig. 4b)	NS supported
RBM15B	C-term miniTurbo-Flag	3376	12 (nuclear speckle)		NS (Supp. Fig. 1f)	NS supported, some PS support
RBMX	C-term miniTurbo-Flag	3304	0 (paraspeckle)		PS (Extended Data Fig. 8b)	PS supported
RNMT	C-term miniTurbo-Flag	3299	0 (paraspeckle)		PS (Supp. Fig. 1b)	PS supported
RNPC3	C-term miniTurbo-Flag	3257	10 (cajal body)		NA	NA
RPRD1B	C-term miniTurbo-Flag	3377	0 (paraspeckle)	2	PS failed/inconclusive (Supp. Fig. 1d)	both supported
RPRD2	C-term miniTurbo-Flag	3261	0 (paraspeckle)	2 (transcription reg.)	PS (Supp. Fig. 1c)	NA
RSBN1L	C-term miniTurbo-Flag	3254	12 (nuclear speckle)	6 (splicing)	NS (Supp. Fig. 1e)	No BFDR ≤0.01 preys
SAP18	C-term miniTurbo-Flag	3305	12 (nuclear speckle)		NS (Supp. Fig. 1f)	NS supported
SRRM4	N-term miniTurbo-Flag	3264	NA		PS failed/inconclusive, NS supported (Supp. Fig. 1d, f)	NA
SRSF1	C-term miniTurbo-Flag	3266	NA		NS marker (Supp. Fig 1e, f)	NA
SRSF1	N-term miniTurbo-Flag	3265	NA		NS marker (Supp. Fig 1e, f)	NA
SRSF7	C-term miniTurbo-Flag	3307	12 (nuclear speckle)	0 (paraspeckle)	NS marker (Supp. Fig 1e, f)	both supported
STRBP	C-term miniTurbo-Flag	3253	0 (paraspeckle)		PS (Supp. Fig. 1c)	PS supported	Reported as a Sam68 NB protein by Mannen et al. 2016
TASOR	C-term miniTurbo-Flag	3300	12 (nuclear speckle)		NA	No BFDR ≤0.01 preys
WWP2	C-term miniTurbo-Flag	3250	NA	cluster 0 and 2 scores below 5% primary threshold	NA	NA	does not pass minimum 5% of cluster max score threshold, but would otherwise be assigned to paraspeckle rank
XAB2	C-term miniTurbo-Flag	3256	10 (cajal body)		PS failed (Supp. Fig. 1d)	NA	initially chosen as putative nuclear speckle protein in earlier version of dataset	Acts as a negative control due to no assignment to PS cluster by NMF. Show foci in nucleus, however.
XAB2	N-term miniTurbo-Flag	3217	10 (cajal body)		PS failed (Supp. Fig. 1d)	NA	initially chosen as putative nuclear speckle protein in earlier version of dataset	Acts as a negative control due to no assignment to PS cluster by NMF. Show foci in nucleus, however.
