## Supplementary Table 8 for "Spatial proteomic mapping of human nuclear bodies reveals new functional insights into RNA regulation"

### Sheet: Validation results
PreyGene	0 paraspeckle	1 chromosome	2 transcription reg	3 nuclear outer membrane ER membrane	4 nucleolus	5 cytoplasmic RNP granule	6 splicing	7 centrosome, cytoskeleton	8 DNA damage	9 transcription reg	10 cajal body	11 RNA export, nucleoplasm	12 nuclear speckle	13 nuclear pore and envelope	14 PML body	15 ER and nucleolus	16 translation	17 polycomb	18 DNA binding, other	primary score	primary cluster	secondary score	secondary cluster	tertiary score	tertiary cluster	IF result	BioID result	other notes
C19orf47	0.00938911	0.0144146	0	0	0.00396466	0	0.130022	0	0.0858832	0	0	0.27555	0.122182	0	0.144006	0	0	0.00930812	0	0.27555	11	0.144006	NA	0.130022	NA	NA	RNA export (miniTurbo, HEK293)	RNAseq follow up (Fig. 5, Extended Data Fig. 9)
PPIL4	0	0.0510999	0	0	0	0.0304805	0.256611	0	0	0	0	0	0.399348	0.183574	0.0414806	0	0	0.0074803	0.165498	0.399348	12	0.256611	NA	0.183574	NA	NA	NS (miniTurbo, HEK293)	RNAseq follow up (Fig. 5, Extended Data Fig. 9)
MFAP1	0	0.128775	0	0	0.068682	0	0.465279	0	0	0	0.0681331	0.172219	0.518738	0	0	0.0280315	0	0	0.00381398	0.518738	12	0.465279	6	0.172219	NA	NS (Dopie et al 2020)	NS (miniTurbo and BirA, HEK293)	See PMID 32609799
DHX38	0	0	0	0	0	0	0.265201	0	0.0601805	0	0	0.0749433	0.490351	0	0	0	0	0	0	0.490351	12	0.265201	NA	0.0749433	NA	NS (HEK293)	NS (miniTurbo, HEK293)
PAXBP1	0	0	0	0	0	0	0.329809	0	0	0	0	0	0.243802	0.000967845	0	0.00357939	0	0	0	0.329809	6	0.243802	12	0.00357939	NA	NS (HEK293)	NS (miniTurbo, HEK293)	RNAseq follow up (Fig. 5, Extended Data Fig. 9)
RBM15	0.266314	0	0.100046	0	0	0	0.152463	0	0.00636327	0	0	0.0014258	0.486419	0	0.0288891	0	0	0.0209591	0.0319835	0.486419	12	0.266314	NA	0.152463	NA	NS (HEK293)	NS (miniTurbo, HEK293)
RBM15B	0.0931947	0	0.0123471	0	0.00116531	0	0.0375715	0	0	0	0	0.00291653	0.317121	0	0	0	0	0	0	0.317121	12	0.0931947	NA	0.0375715	NA	NS (HEK293)	NS and PS supported (miniTurbo, HEK293)
RSBN1L	0	0	0	0	0.0464262	0	0.252034	0	0	0	0	0	0.273641	0.00118913	0	0	0	0	0	0.273641	12	0.252034	6	0.0464262	NA	NS (HEK293)	NA
SAP18	0	0	0	0.000145301	0	0	0.255396	0	0	1.44499e-06	0	0	0.436779	0	0	0	2.22201e-05	0	0	0.436779	12	0.255396	NA	0.000145301	NA	NS (HEK293)	NS (miniTurbo, HEK293)
USP39	0	0.0333555	0	0	0.0245324	0	0.223744	0	0	0.000508072	0.109584	0.026764	0.066071	0.00050143	0	0.0101496	0	0	0	0.223744	6	0.109584	NA	0.066071	NA	NS (HEK293)	NA
CHD2	0.0703625	0.283657	0	0	0.0115905	0	0.241568	0	0	0	0	0.00238593	0.217393	0	0	0.00226566	0	0	0.155076	0.283657	1	0.241568	6	0.217393	12	NS and PS (HEK293)	NS and PS supported (miniTurbo, HEK293)
SRSF7	0.147041	0.00425706	0	0	0.0149814	0	0.0825923	0	0	0	0	0.00556568	0.201667	0	0	0	0	0	0	0.201667	12	0.147041	0	0.0825923	NA	NS marker (HEK293)	NS and PS supported (miniTurbo, HEK293)
QKI	0.453619	0	0.0414022	0	0	0.127634	0	0	0.0101548	0.0104068	0	0	0	0	0	0	0	0	0	0.453619	0	0.127634	NA	0.0414022	NA	PS (HEK293 and HeLa)	PS (BirA, HEK293)
ANGEL2	0.36469	0	0	0.000251142	0.0355798	0	0	0	0.0127536	0.000931423	0	0.00079169	0.239728	0	0	0	0	0	0.0227819	0.36469	0	0.239728	NA	0.0355798	NA	PS (HEK293)	NA
DDX17	0.990351	0.00500806	0.368152	0	0.0399456	0.0479558	0.092546	0.00448854	0.0569205	0	0	0.00040799	0.237207	0	0	0.0091322	0	0	0.0158329	0.990351	0	0.368152	NA	0.237207	NA	PS (HEK293)	PS (miniTurbo, HEK293)
LARP7	0.284396	0.0740292	0	0	0.190587	0	0.0703083	0	0	0	0	0.0497842	0.218536	0	0	0.175814	0.0149764	0	0	0.284396	0	0.218536	12	0.190587	NA	PS (HEK293)	NS and PS supported (miniTurbo, HEK293)
MBNL1	0.20887	0	0	0	0	0.0707111	0	0	0	0.00238313	0	0	0	0	0	0	0	0.0122864	0	0.20887	0	0.0707111	NA	0.0122864	NA	PS (HEK293)	PS (miniTurbo, HEK293)
MEPCE	0.250812	0.0218537	0	0	0.0271945	0	0.0240351	0	0	0	0	0.0485266	0.222277	0	0	0.000369385	0	0	0	0.250812	0	0.222277	12	0.0485266	NA	PS (HEK293)	NA
PTBP3	0.248324	0	0	0	0	0.133736	0	0.000518089	0	0.00395095	0	0	0	0	0	0	0	0	0	0.248324	0	0.133736	NA	0.00395095	NA	PS (HEK293)	PS (miniTurbo, HEK293)
RBFOX2	0.262181	0	0	0	0	0.0874189	0	0	0	0.0032157	0	0	0	0	0	0	0	0.00966456	0	0.262181	0	0.0874189	NA	0.00966456	NA	PS (HEK293)	PS (miniTurbo, HEK293)
RBMX	0.53218	0	0	0	0	0.130635	0	0	0	0	0	0.00159162	0.0175435	0	0	0	0	0	0	0.53218	0	0.130635	NA	0.0175435	NA	PS (HEK293)	PS (miniTurbo, HEK293)
RNMT	0.602375	0	0	0.000484725	0	0	0	0	0.183316	0	0	0.00252518	0.109685	0	0.0102486	0	0	0	0.0343575	0.602375	0	0.183316	NA	0.109685	NA	PS (HEK293)	PS (miniTurbo, HEK293)
RPRD2	0.141951	0	0.134182	0	0	0	0.000593268	0	0	0	0.0304895	0	0	0	0	0	0	0	0	0.141951	0	0.134182	2	0.0304895	NA	PS (HEK293)	NA
STRBP	0.578848	0	0	0	0.126759	0.0873173	0	0	0	0.00215027	0	0.0165741	0	0.000417238	0	0	0	0	0.00379556	0.578848	0	0.126759	NA	0.0873173	NA	PS (HEK293)	PS (miniTurbo, HEK293)
CELF2	0.498864	0	0.095143	0	0	0.235344	0	0	0	0.00399708	0.00320826	0	0	0	0.00319521	0	0	0.000820932	0	0.498864	0	0.235344	NA	0.095143	NA	PS (HeLa)	NA
FUBP3	0.709068	0	0.256935	0	0	0.457147	0	0	0	0.000339507	0.0795089	0	0	0	0.00215998	0.00218414	0.0624375	0	0	0.709068	0	0.457147	NA	0.256935	NA	PS (HeLa)	PS (BirA, HEK293)
HNRNPA2B1	0.725164	0	0	0	0.00503707	0.0589314	0	0	0	0.000954716	0	0	0	0	0	0.00224488	0.00352242	0	0	0.725164	0	0.0589314	NA	0.00503707	NA	PS (HeLa)	NA
HNRNPA3	0.958408	0	0.137608	0	0.00497271	0.206964	0	0	0	0.00311369	0.00119567	0.0335639	0	0	0.00153792	0	0.00386247	0	0	0.958408	0	0.206964	NA	0.137608	NA	PS (HeLa)	NA
PPHLN1	0.64494	0	0.2273	0.000117077	0	0.013037	0.110657	0.00234421	0.0283921	0	0.00954583	0.0170894	0.249195	0	0.00655362	0	0	0	0.00891168	0.64494	0	0.249195	NA	0.2273	NA	PS (HeLa)	NA
PTBP1	0.617921	0	0.0597282	6.9046e-05	0	0.153248	0	0	0.013721	0.00268361	0	0	0	0	0.008611	0	0	0.00129637	0.0104712	0.617921	0	0.153248	NA	0.0597282	NA	PS (HeLa)	PS (BirA, HEK293)
RAVER1	0.568884	0	0.1407	0	0	0.177836	0	0	0.0051908	0.0228232	0.02726	0	0.00919934	0	0.0215303	0	0	0.00365704	0.00187143	0.568884	0	0.177836	NA	0.1407	NA	PS (HeLa)	NA
PQBP1	0.412665	0.169788	0.176976	0	0	0	0.292362	0	0.149867	0	0.0903741	0.0807633	0.421173	0.064525	0	0	0.00111561	0	0.0014236	0.421173	12	0.412665	0	0.292362	NA	PS failed (HEK293)	NS and PS supported (miniTurbo, HEK293)
RPRD1B	0.309398	0	0.238952	0.000142992	0	0	0.00194027	0	0.0154854	0	0.0314878	0	0	0	0.0110075	0	0	0	0.0145611	0.309398	0	0.238952	2	0.0314878	NA	PS failed (HEK293)	NS and PS supported (miniTurbo, HEK293)
NCOA5	0.660393	0	0.377277	2.42682e-06	0	0.107708	0.0752554	0	0.035635	0	6.82422e-05	0.00131216	0.34103	0	0	0	0	0	0.00350851	0.660393	0	0.377277	NA	0.34103	NA	PS failed (HeLa)	NA
NONO	0.411091	0	0.0275813	0	0	0	0	0.00037751	0.0281915	0	0	0	0	0	0.0486608	0	0	0	0	0.411091	0	0.0486608	NA	0.0281915	NA	PS marker (HEK293 and HeLa)	PS (BirA, HEK293)
ESRP2	0.303532	0	0.101696	0	0	0.216866	0	0.000209887	0	0.00116471	0	0	0	0	0	0	0	0.00129018	0	0.303532	0	0.216866	5	0.101696	NA	PS partial; more characterization required (HeLa)	NA
